# Compartmental Differences in the Retinal Ganglion Cell Mitochondrial Proteome

**DOI:** 10.1101/2024.05.07.593032

**Authors:** Liam S.C. Lewis, Nikolai P. Skiba, Ying Hao, Howard M. Bomze, Vadim Y. Arshavsky, Romain Cartoni, Sidney M. Gospe

**Author notes:** These authors contributed equally (Romain Cartoni, Sidney M. Gospe).

## Abstract

Among neurons, retinal ganglion cells (RGCs) are uniquely sensitive to mitochondrial dysfunction. The RGC is highly polarized, with a somatodendritic compartment in the inner retina and an axonal compartment projecting to targets in the brain. The drastically dissimilar functions of these compartments implies that mitochondria face different bioenergetic and other physiological demands. We hypothesized that compartmental differences in mitochondrial biology would be reflected by disparities in mitochondrial protein composition. Here, we describe a protocol to isolate intact mitochondria separately from mouse RGC somatodendritic and axonal compartments by immunoprecipitating labeled mitochondria from RGC MitoTag mice. Using mass spectrometry, *471* and *357* proteins were identified in RGC somatodendritic and axonal mitochondrial immunoprecipitates, respectively. We identified 10 mitochondrial proteins exclusively in the somatodendritic compartment and 19 enriched ≥2-fold there, while 3 proteins were exclusively identified and 18 enriched in the axonal compartment. Our observation of compartment-specific enrichment of mitochondrial proteins was validated through immunofluorescence analysis of the localization and relative abundance of superoxide dismutase (*SOD2*), sideroflexin-3 (*SFXN3*) and trifunctional enzyme subunit alpha (*HADHA*) in retina and optic nerve specimens. The identified compartmental differences in RGC mitochondrial composition may provide promising leads for uncovering physiologically relevant pathways amenable to therapeutic intervention for optic neuropathies.
