## Supplementary Table 4 for "Compartmental Differences in the Retinal Ganglion Cell Mitochondrial Proteome"

### Sheet: Exclusively Axonal Proteins
Supplementary Table 4. Proteins identified 3 out of 4 replicates in the axonal compartment, but <3 replicates in the somatodendritic compartment. Proteins highlighted in green were identified in 0 somatodendritic replicates.
			MitoTag Average abundance normalized to GFP - Axonal Samples
Accession	Description	Gene Name	Replicate 1	Replicate 2	Replicate 3	Replicate 4	Average Axonal GFP-normalized Protein Abundance		Identify Proteins from All 4 Dataset and Proteins in 3/4 Dataset				Green highlight = Identified only in 3/4 Axonal replicates, but no somatodendritic replicates
AL4A1_MOUSE	Delta-1-pyrroline-5-carboxylate dehydrogenase, mitochondrial OS=Mus musculus OX=10090 GN=Aldh4a1 PE=1 SV=3	Aldh4a1	0.239092	0.217276	0.112905	0.465252	0.258631		Mitochondria
AL7A1_MOUSE	Alpha-aminoadipic semialdehyde dehydrogenase OS=Mus musculus OX=10090 GN=Aldh7a1 PE=1 SV=4	Aldh7a1	0.0803021	0.126335	0.072601	0	0.0930793		Mitochondria
CD81_MOUSE	CD81 antigen OS=Mus musculus OX=10090 GN=Cd81 PE=1 SV=2	Cd81	0.804063	0.63213	0.0431061	0	0.4931		Membrane
CLD11_MOUSE	Claudin-11 OS=Mus musculus OX=10090 GN=Cldn11 PE=1 SV=1	Cldn11	2.63696	6.87979	0.212304	4.44044	3.54237		Membrane
ENPP6_MOUSE	Ectonucleotide pyrophosphatase/phosphodiesterase family member 6 OS=Mus musculus OX=10090 GN=Enpp6 PE=1 SV=1	Enpp6	0.222221	0.125294	0.353414	0	0.233643		Membrane
HYEP_MOUSE	Epoxide hydrolase 1 OS=Mus musculus OX=10090 GN=Ephx1 PE=1 SV=2	Ephx1	0.171924	0.304638	0.0219702	0.0794811	0.144503		Mitochondria
FLOT2_MOUSE	Flotillin-2 OS=Mus musculus OX=10090 GN=Flot2 PE=1 SV=2	Flot2	0.0287853	0.045411	0.066797	0.0356126	0.0441515		Endosome
AINX_MOUSE	Alpha-internexin OS=Mus musculus OX=10090 GN=Ina PE=1 SV=3	Ina	0.0475689	0.22951	0.132893	0.076523	0.121624		Mitochondria
MAG_MOUSE	Myelin-associated glycoprotein OS=Mus musculus OX=10090 GN=Mag PE=1 SV=3	Mag	1.89301	2.50421	0.291564	0.956751	1.41138		Membrane
MLC1_MOUSE	Membrane protein MLC1 OS=Mus musculus OX=10090 GN=Mlc1 PE=1 SV=1	Mlc1	0.0847053	0.101222	0.121426	0	0.102451		ER
MOG_MOUSE	Myelin-oligodendrocyte glycoprotein OS=Mus musculus OX=10090 GN=Mog PE=1 SV=1	Mog	3.50347	4.57578	0.672315	2.07792	2.70737		Membrane
SERA_MOUSE	D-3-phosphoglycerate dehydrogenase OS=Mus musculus OX=10090 GN=Phgdh PE=1 SV=3	Phgdh	0.295567	0.300114	0.0906657	0	0.228782		Extracellular
MYPR_MOUSE	Myelin proteolipid protein OS=Mus musculus OX=10090 GN=Plp1 PE=1 SV=2	Plp1	60.3411	65.9446	4.06809	19.5075	37.4653		Membrane
RAP2B_MOUSE;RAP2A_MOUSE	Ras-related protein Rap-2b OS=Mus musculus OX=10090 GN=Rap2b PE=1 SV=1	Rap2b	0.158963	0.0375721	0.227722	0	0.141419		Endosome
CTL1_MOUSE	Choline transporter-like protein 1 OS=Mus musculus OX=10090 GN=Slc44a1 PE=1 SV=3	Slc44a1	0.177995	0.131972	0.0774569	0	0.129141		Mitochondria
CSPG2_MOUSE	Versican core protein OS=Mus musculus OX=10090 GN=Vcan PE=1 SV=2	Vcan	0.135897	0.033933	0.123898	0	0.0979094		Extracellular
ALBU_MOUSE	Serum albumin OS=Mus musculus OX=10090 GN=Alb PE=1 SV=3	Alb	1593.87	241.286	2462.13	0	1432.43		Secreted
K1C10_MOUSE;K1C27_MOUSE;K1C25_MOUSE;K1C40_MOUSE	Keratin, type I cytoskeletal 10 OS=Mus musculus OX=10090 GN=Krt10 PE=1 SV=3	Krt10	41.6804	0.924504	0.822933	0	14.476		Secreted
PLEC_MOUSE;DJC14_MOUSE;EPIPL_MOUSE	Plectin OS=Mus musculus OX=10090 GN=Plec PE=1 SV=3	Plec	3.98825	5.69479	0.893064	4.08083	3.66423		Cytoskeleton
NFM_MOUSE	Neurofilament medium polypeptide OS=Mus musculus OX=10090 GN=Nefm PE=1 SV=4	Nefm	3.22267	6.94749	0.755792	3.03827	3.49106		Cytoskeleton
K2C5_MOUSE;K2C75_MOUSE;K2C4_MOUSE;K2C8_MOUSE	Keratin, type II cytoskeletal 5 OS=Mus musculus OX=10090 GN=Krt5 PE=1 SV=1	Krt5	5.12978	1.15002	0.523891	0	2.2679		Secreted
H15_MOUSE	Histone H1.5 OS=Mus musculus OX=10090 GN=Hist1h1b PE=1 SV=2	Hist1h1b	0.760544	1.97897	0.599449	0	1.11299		Nucleus
PLM_MOUSE	Phospholemman OS=Mus musculus OX=10090 GN=Fxyd1 PE=1 SV=1	Fxyd1	0.712954	0.759107	0.330369	0	0.60081		Membrane
LAMP1_MOUSE	Lysosome-associated membrane glycoprotein 1 OS=Mus musculus OX=10090 GN=Lamp1 PE=1 SV=2	Lamp1	0.473426	0.799217	0.378888	0	0.550511		Lysosome
PCCB_MOUSE	Propionyl-CoA carboxylase beta chain, mitochondrial OS=Mus musculus OX=10090 GN=Pccb PE=1 SV=2	Pccb	0.242891	0.557173	0.447213	0.215244	0.36563		Mitochondria
DHPR_MOUSE	Dihydropteridine reductase OS=Mus musculus OX=10090 GN=Qdpr PE=1 SV=2	Qdpr	0.492118	0.45506	0.071747	0	0.339642		Mitochondria
LETM1_MOUSE	Mitochondrial proton/calcium exchanger protein OS=Mus musculus OX=10090 GN=Letm1 PE=1 SV=1	Letm1	0.162132	0.253034	0.342881	0.505586	0.315908		Mitochondria
RTN3_MOUSE	Reticulon-3 OS=Mus musculus OX=10090 GN=Rtn3 PE=1 SV=2	Rtn3	0.446247	0.0886172	0.410714	0	0.315193		ER
ANXA2_MOUSE	Annexin A2 OS=Mus musculus OX=10090 GN=Anxa2 PE=1 SV=2	Anxa2	0.442352	0.409143	0.104394	0.256423	0.303078		Secreted
AOFB_MOUSE	Amine oxidase [flavin-containing] B OS=Mus musculus OX=10090 GN=Maob PE=1 SV=4	Maob	0.228513	0.419225	0.159473	0	0.26907		Mitochondria
SCPDL_MOUSE	Saccharopine dehydrogenase-like oxidoreductase OS=Mus musculus OX=10090 GN=Sccpdh PE=1 SV=1	Sccpdh	0.287524	0.287392	0.151123	0.319441	0.26137		Mitochondria
SAHH2_MOUSE;SAHH3_MOUSE;FANCM_MOUSE	S-adenosylhomocysteine hydrolase-like protein 1 OS=Mus musculus OX=10090 GN=Ahcyl1 PE=1 SV=1	Ahcyl1	0.108788	0.230492	0.432481	0	0.257254		ER
ACSF2_MOUSE	Medium-chain acyl-CoA ligase ACSF2, mitochondrial OS=Mus musculus OX=10090 GN=Acsf2 PE=1 SV=1	Acsf2	0.113803	0.266535	0.154456	0.475443	0.252559		Mitochondria
SERC_MOUSE	Phosphoserine aminotransferase OS=Mus musculus OX=10090 GN=Psat1 PE=1 SV=1	Psat1	0.418715	0.288922	0.0492391	0	0.252292		Cytosol
KCC2A_MOUSE	Calcium/calmodulin-dependent protein kinase type II subunit alpha OS=Mus musculus OX=10090 GN=Camk2a PE=1 SV=2	Camk2a	0.0833253	0.413789	0.175346	0	0.224153		Cytosol
GNAI1_MOUSE	Guanine nucleotide-binding protein G(i) subunit alpha-1 OS=Mus musculus OX=10090 GN=Gnai1 PE=1 SV=1	Gnai1	0.176021	0.184285	0.261986	0	0.207431		Cytosol
IVD_MOUSE	Isovaleryl-CoA dehydrogenase, mitochondrial OS=Mus musculus OX=10090 GN=Ivd PE=1 SV=1	Ivd	0.254813	0.266395	0.101105	0.192491	0.203701		Mitochondria
ENDD1_MOUSE	Endonuclease domain-containing 1 protein OS=Mus musculus OX=10090 GN=Endod1 PE=1 SV=2	Endod1	0.27036	0.232012	0.0418136	0.118063	0.165562		Mitochondria
NNRD_MOUSE	ATP-dependent (S)-NAD(P)H-hydrate dehydratase OS=Mus musculus OX=10090 GN=Naxd PE=1 SV=1	Naxd	0.231934	0.262127	0.0547905	0.0665765	0.153857		Mitochondria
PCCA_MOUSE	Propionyl-CoA carboxylase alpha chain, mitochondrial OS=Mus musculus OX=10090 GN=Pcca PE=1 SV=2	Pcca	0.0498329	0.2248	0.221217	0.115281	0.152783		Mitochondria
MMSA_MOUSE	Methylmalonate-semialdehyde dehydrogenase [acylating], mitochondrial OS=Mus musculus OX=10090 GN=Aldh6a1 PE=1 SV=1	Aldh6a1	0.238823	0.0807895	0.0730542	0	0.130889		Mitochondria
MCCA_MOUSE	Methylcrotonoyl-CoA carboxylase subunit alpha, mitochondrial OS=Mus musculus OX=10090 GN=Mccc1 PE=1 SV=2	Mccc1	0.0501408	0.0643289	0.254071	0	0.122847		Mitochondria
ARL8B_MOUSE;ARL8A_MOUSE	ADP-ribosylation factor-like protein 8B OS=Mus musculus OX=10090 GN=Arl8b PE=1 SV=1	Arl8b	0.0854773	0.0937984	0.164891	0	0.114722		Endosome
MECP2_MOUSE	Methyl-CpG-binding protein 2 OS=Mus musculus OX=10090 GN=Mecp2 PE=1 SV=1	Mecp2	0.0342679	0.143805	0.151356	0	0.109809		Nucleus
HCDH_MOUSE	Hydroxyacyl-coenzyme A dehydrogenase, mitochondrial OS=Mus musculus OX=10090 GN=Hadh PE=1 SV=2	Hadh	0.0614056	0.113928	0.132327	0	0.102554		Mitochondria
PLAK_MOUSE	Junction plakoglobin OS=Mus musculus OX=10090 GN=Jup PE=1 SV=3	Jup	0.00891723	0.192542	0.100604	0	0.100688		Cytoskeleton
ODB2_MOUSE	Lipoamide acyltransferase component of branched-chain alpha-keto acid dehydrogenase complex, mitochondrial OS=Mus musculus OX=10090 GN=Dbt PE=1 SV=2	Dbt	0.100851	0.049226	0.143	0	0.0976922		Mitochondria
GD1L1_MOUSE	Ganglioside-induced differentiation-associated protein 1-like 1 OS=Mus musculus OX=10090 GN=Gdap1l1 PE=1 SV=1	Gdap1l1	0.034482	0.117753	0.106782	0	0.0863392		Cytosol
TMM11_MOUSE	Transmembrane protein 11, mitochondrial OS=Mus musculus OX=10090 GN=Tmem11 PE=1 SV=1	Tmem11	0.0889367	0.105739	0.0614867	0	0.0853875		Mitochondria
TENR_MOUSE;GPCP1_MOUSE	Tenascin-R OS=Mus musculus OX=10090 GN=Tnr PE=1 SV=2	Tnr	0.0980514	0.0477274	0.0770628	0	0.0742805		Secreted
S2546_MOUSE	Solute carrier family 25 member 46 OS=Mus musculus OX=10090 GN=Slc25a46 PE=1 SV=1	Slc25a46	0.0624297	0.0488022	0.099694	0	0.0703086		Mitochondria
RLA0_MOUSE	60S acidic ribosomal protein P0 OS=Mus musculus OX=10090 GN=Rplp0 PE=1 SV=3	Rplp0	0.0471973	0.130249	0.0249382	0	0.0674615		Nucleus
DHB11_MOUSE	Estradiol 17-beta-dehydrogenase 11 OS=Mus musculus OX=10090 GN=Hsd17b11 PE=1 SV=1	Hsd17b11	0.0518756	0.0618573	0.0830049	0	0.0655793		ER
LAT1_MOUSE	Large neutral amino acids transporter small subunit 1 OS=Mus musculus OX=10090 GN=Slc7a5 PE=1 SV=2	Slc7a5	0.0532569	0.102901	0.0350192	0	0.0637257		Lysosome
MCCB_MOUSE	Methylcrotonoyl-CoA carboxylase beta chain, mitochondrial OS=Mus musculus OX=10090 GN=Mccc2 PE=1 SV=1	Mccc2	0.0453896	0.0524285	0.0911231	0	0.0629804		Mitochondria
MUTA_MOUSE	Methylmalonyl-CoA mutase, mitochondrial OS=Mus musculus OX=10090 GN=Mmut PE=1 SV=2	Mmut	0.0870071	0.0788115	0.0493259	0.0167687	0.0579783		Mitochondria
SYN2_MOUSE	Synapsin-2 OS=Mus musculus OX=10090 GN=Syn2 PE=1 SV=2	Syn2	0.0597816	0.0742179	0.020751	0	0.0515835		Membrane
ARVC_MOUSE	Armadillo repeat protein deleted in velo-cardio-facial syndrome homolog OS=Mus musculus OX=10090 GN=Arvcf PE=1 SV=2	Arvcf	0.0530498	0.0469861	0.0459449	0	0.0486602		Nucleus
P5CS_MOUSE	Delta-1-pyrroline-5-carboxylate synthase OS=Mus musculus OX=10090 GN=Aldh18a1 PE=1 SV=2	Aldh18a1	0.0470221	0.040132	0.0117206	0	0.0329582		Mitochondria
TSN2_MOUSE	Tetraspanin-2 OS=Mus musculus OX=10090 GN=Tspan2 PE=1 SV=1	Tspan2	0.366456	0.616564	0.116656	0	0.366559		Membrane
S4A4_MOUSE	Electrogenic sodium bicarbonate cotransporter 1 OS=Mus musculus OX=10090 GN=Slc4a4 PE=1 SV=2	Slc4a4	2.39413	2.17781	0.410399	3.53908	2.13035		Membrane
SIR2_MOUSE	NAD-dependent protein deacetylase sirtuin-2 OS=Mus musculus OX=10090 GN=Sirt2 PE=1 SV=2	Sirt2	0.847782	0.532858	0.231374	0.226116	0.459532		Nucleus
NFL_MOUSE	Neurofilament light polypeptide OS=Mus musculus OX=10090 GN=Nefl PE=1 SV=5	Nefl	0.758072	2.16429	0.244047	0.32714	0.873386		Cytoskeleton
NFH_MOUSE	Neurofilament heavy polypeptide OS=Mus musculus OX=10090 GN=Nefh PE=1 SV=3	Nefh	0.839668	0.173714	0.149347	0	0.387576		Cytoskeleton
MBP_MOUSE	Myelin basic protein OS=Mus musculus OX=10090 GN=Mbp PE=1 SV=2	Mbp	60.5432	30.2231	0.926739	2.81079	23.626		Membrane
LMNA_MOUSE	Prelamin-A/C OS=Mus musculus OX=10090 GN=Lmna PE=1 SV=2	Lmna	0.0927133	0.476595	0.0308496	0.137346	0.184376		Nucleus
ITB1_MOUSE	Integrin beta-1 OS=Mus musculus OX=10090 GN=Itgb1 PE=1 SV=1	Itgb1	0.0404574	0.0530817	0.0876725	0	0.0604039		Endosome
HECAM_MOUSE	Hepatocyte cell adhesion molecule OS=Mus musculus OX=10090 GN=Hepacam PE=1 SV=2	Hepacam	1.61719	1.53386	0.532089	0	1.22771		Membrane
MTR1L_MOUSE	Melatonin-related receptor OS=Mus musculus OX=10090 GN=Gpr50 PE=1 SV=3	Gpr50	0.322072	0.226262	0.0721806	0.277866	0.224595		Membrane
CXA1_MOUSE	Gap junction alpha-1 protein OS=Mus musculus OX=10090 GN=Gja1 PE=1 SV=2	Gja1	4.87371	6.48945	0.459361	2.05421	3.46918		Secreted
GFAP_MOUSE	Glial fibrillary acidic protein OS=Mus musculus OX=10090 GN=Gfap PE=1 SV=4	Gfap	4.51846	8.98798	2.33192	3.23165	4.7675		Cytosol
EMB_MOUSE	Embigin OS=Mus musculus OX=10090 GN=Emb PE=1 SV=2	Emb	0.353479	0.146981	0.0686214	0	0.189694		Membrane
CN37_MOUSE	2',3'-cyclic-nucleotide 3'-phosphodiesterase OS=Mus musculus OX=10090 GN=Cnp PE=1 SV=3	Cnp	33.5035	39.603	3.95188	19.6363	24.1737		Membrane
CADM4_MOUSE	Cell adhesion molecule 4 OS=Mus musculus OX=10090 GN=Cadm4 PE=1 SV=1	Cadm4	0.293533	0.219785	0.073494	0	0.195604		Membrane
ACTN1_MOUSE	Alpha-actinin-1 OS=Mus musculus OX=10090 GN=Actn1 PE=1 SV=1	Actn1	0.56363	0.132244	0.0725581	0.185755	0.238547		Membrane
