## Supplementary Table 5 for "Compartmental Differences in the Retinal Ganglion Cell Mitochondrial Proteome"

### Sheet: Exclusively Somat. Proteins
Supplementary Table 5. Proteins identified 3 out of 4 replicates in the somatodendritic compartment, but <3 replicates in the axonal compartment. Proteins highlighted in blue were identified in 0 axonal replicates.
			MitoTag Average abundance normalized to GFP - Somatodendritic Samples
Accession	Description	Gene Name	Replicate 1	Replicate 2	Replicate 3	Replicate 4	Average Somatodendritic GFP-normalized Protein Abundance		Compartments for Proteins Identified in 3 out of 4 Replicates	Blue highlight = Identified only in 3/4 Somatodendritic replicates, but no Axonal replicates
ABCB7_MOUSE	ATP-binding cassette sub-family B member 7, mitochondrial OS=Mus musculus OX=10090 GN=Abcb7 PE=1 SV=3	Abcb7	0.19959	0.170147	0.335871	0	0.235203		Mitochondria
ACAD8_MOUSE	Isobutyryl-CoA dehydrogenase, mitochondrial OS=Mus musculus OX=10090 GN=Acad8 PE=1 SV=2	Acad8	0.144782	0.0302756	0.0680289	0	0.0810287		Mitochondria
ACSF3_MOUSE	Malonate--CoA ligase ACSF3, mitochondrial OS=Mus musculus OX=10090 GN=Acsf3 PE=1 SV=2	Acsf3	0.101568	0.0524852	0.0874966	0	0.0805167		Mitochondria
H14_MOUSE	Histone H1.4 OS=Mus musculus OX=10090 GN=Hist1h1e PE=1 SV=2	Hist1h1e	3.57609	1.59386	1.98283	0	2.38426		Nucleus
ALDOA_MOUSE	Fructose-bisphosphate aldolase A OS=Mus musculus OX=10090 GN=Aldoa PE=1 SV=2	Aldoa	2.20018	3.20476	0.685624	0.391383	1.62049		Cytosol
ALDOC_MOUSE;ALDOB_MOUSE	Fructose-bisphosphate aldolase C OS=Mus musculus OX=10090 GN=Aldoc PE=1 SV=4	Aldoc	0.68042	0.515	0.272439	0.140013	0.401968		Mitochondria
ALG2_MOUSE	Alpha-1,3/1,6-mannosyltransferase ALG2 OS=Mus musculus OX=10090 GN=Alg2 PE=1 SV=2	Alg2	0.164479	0.115195	0.272347	0.115193	0.166803		Membrane
AP1B1_MOUSE	AP-1 complex subunit beta-1 OS=Mus musculus OX=10090 GN=Ap1b1 PE=1 SV=2	Ap1b1	0.170746	0.118217	0.2731	0.463617	0.25642		Golgi
XLRS1_MOUSE	Retinoschisin OS=Mus musculus OX=10090 GN=Rs1 PE=1 SV=1	Rs1	1.63873	1.00512	0.917612	0	1.18715		Secreted
ARF1_MOUSE;ARF2_MOUSE;ARF4_MOUSE	ADP-ribosylation factor 1 OS=Mus musculus OX=10090 GN=Arf1 PE=1 SV=2	Arf1	1.08349	0.480419	0.265537	0.157949	0.49685		Golgi
ATAD1_MOUSE	ATPase family AAA domain-containing protein 1 OS=Mus musculus OX=10090 GN=Atad1 PE=1 SV=1	Atad1	0.362198	0.210557	0.224724	0	0.265827		Mitochondria
CADM2_MOUSE	Cell adhesion molecule 2 OS=Mus musculus OX=10090 GN=Cadm2 PE=1 SV=2	Cadm2	1.27477	0.24593	0.633068	0	0.717922		Membrane
AT1B3_MOUSE	Sodium/potassium-transporting ATPase subunit beta-3 OS=Mus musculus OX=10090 GN=Atp1b3 PE=1 SV=1	Atp1b3	0.201552	0.41179	0.306574	0.277125	0.29926		Membrane
AT2B2_MOUSE	Plasma membrane calcium-transporting ATPase 2 OS=Mus musculus OX=10090 GN=Atp2b2 PE=1 SV=2	Atp2b2	1.04178	0.470495	0.619107	0.684542	0.70398		Membrane
ATPD_MOUSE	ATP synthase subunit delta, mitochondrial OS=Mus musculus OX=10090 GN=Atp5f1d PE=1 SV=1	Atp5f1d	0.464559	1.05023	0.302855	0.126864	0.486126		Mitochondria
VATL_MOUSE	V-type proton ATPase 16 kDa proteolipid subunit OS=Mus musculus OX=10090 GN=Atp6v0c PE=1 SV=1	Atp6v0c	0.305014	0.126981	0.135421	0.909308	0.369181		Membrane
VATH_MOUSE	V-type proton ATPase subunit H OS=Mus musculus OX=10090 GN=Atp6v1h PE=1 SV=1	Atp6v1h	0.519837	0.271417	0.355161	0.309301	0.363929		Membrane
BASI_MOUSE	Basigin OS=Mus musculus OX=10090 GN=Bsg PE=1 SV=2	Bsg	5.70758	4.08369	0.498303	2.53312	3.20567		Membrane
CADM1_MOUSE	Cell adhesion molecule 1 OS=Mus musculus OX=10090 GN=Cadm1 PE=1 SV=2	Cadm1	1.0669	0.57271	0.698404	1.25983	0.899461		Membrane
RAB1B_MOUSE	Ras-related protein Rab-1B OS=Mus musculus OX=10090 GN=Rab1b PE=1 SV=1	Rab1b	0.782512	0.131299	0.310035	0	0.407949		Cytosol
AQP4_MOUSE	Aquaporin-4 OS=Mus musculus OX=10090 GN=Aqp4 PE=1 SV=2	Aqp4	0.195511	0.243214	0.770417	0	0.403047		Membrane
GPR37_MOUSE	Prosaposin receptor GPR37 OS=Mus musculus OX=10090 GN=Gpr37 PE=2 SV=1	Gpr37	0.726	0.14114	0.298363	0	0.388501		ER
CDS2_MOUSE	Phosphatidate cytidylyltransferase 2 OS=Mus musculus OX=10090 GN=Cds2 PE=1 SV=1	Cds2	0.343816	0.123106	0.21719	0.470218	0.288582		ER
COR1C_MOUSE	Coronin-1C OS=Mus musculus OX=10090 GN=Coro1c PE=1 SV=2	Coro1c	0.130763	0.0403173	0.0745455	0.223576	0.1173		Cytoskeleton
COX5A_MOUSE	Cytochrome c oxidase subunit 5A, mitochondrial OS=Mus musculus OX=10090 GN=Cox5a PE=1 SV=2	Cox5a	0.0571529	0.270536	0.422051	0	0.249913		Mitochondria
CPT2_MOUSE	Carnitine O-palmitoyltransferase 2, mitochondrial OS=Mus musculus OX=10090 GN=Cpt2 PE=1 SV=2	Cpt2	0.288661	0.0276384	0.136422	0.0913248	0.136012		Mitochondria
CATD_MOUSE	Cathepsin D OS=Mus musculus OX=10090 GN=Ctsd PE=1 SV=1	Ctsd	1.24251	0.26054	0.0394391	0.723867	0.566588		Lysosome
DJC11_MOUSE	DnaJ homolog subfamily C member 11 OS=Mus musculus OX=10090 GN=Dnajc11 PE=1 SV=2	Dnajc11	0.080093	0.0444377	0.125314	0.23098	0.120206		Mitochondria
DYN3_MOUSE	Dynamin-3 OS=Mus musculus OX=10090 GN=Dnm3 PE=1 SV=1	Dnm3	0.281305	0.236919	0.307758	0.260078	0.271515		Nucleus
WDR1_MOUSE	WD repeat-containing protein 1 OS=Mus musculus OX=10090 GN=Wdr1 PE=1 SV=3	Wdr1	0.454201	0.251021	0.14762	0	0.284281		Cytoskeleton
1433E_MOUSE	14-3-3 protein epsilon OS=Mus musculus OX=10090 GN=Ywhae PE=1 SV=1	Ywhae	0.433918	0.257464	0.148473	0	0.279951		Nucleus
ENOG_MOUSE	Gamma-enolase OS=Mus musculus OX=10090 GN=Eno2 PE=1 SV=2	Eno2	0.770299	0.839287	0.654465	0.298894	0.640736		Cytosol
ETFD_MOUSE	Electron transfer flavoprotein-ubiquinone oxidoreductase, mitochondrial OS=Mus musculus OX=10090 GN=Etfdh PE=1 SV=1	Etfdh	0.111738	0.0305724	0.044554	0	0.0622882		Mitochondria
FAHD2_MOUSE	Fumarylacetoacetate hydrolase domain-containing protein 2A OS=Mus musculus OX=10090 GN=Fahd2 PE=1 SV=1	Fahd2	0.0905303	0.121452	0.0805723	0.132131	0.106171		Mitochondria
DPYL3_MOUSE	Dihydropyrimidinase-related protein 3 OS=Mus musculus OX=10090 GN=Dpysl3 PE=1 SV=1	Dpysl3	0.0788876	0.563582	0.132947	0	0.258472		Cytosol
FKBP8_MOUSE	Peptidyl-prolyl cis-trans isomerase FKBP8 OS=Mus musculus OX=10090 GN=Fkbp8 PE=1 SV=2	Fkbp8	0.232356	0.0588081	0.0935259	0	0.12823		Mitochondria
GPM6B_MOUSE	Neuronal membrane glycoprotein M6-b OS=Mus musculus OX=10090 GN=Gpm6b PE=1 SV=2	Gpm6b	0.463281	0.220279	0.079248	0	0.254269		Membrane
FUND2_MOUSE	FUN14 domain-containing protein 2 OS=Mus musculus OX=10090 GN=Fundc2 PE=1 SV=1	Fundc2	0.483615	0.266805	0.125721	0.18822	0.26609		Mitochondria
GHITM_MOUSE	Growth hormone-inducible transmembrane protein OS=Mus musculus OX=10090 GN=Ghitm PE=1 SV=1	Ghitm	0.650095	0.299082	0.399865	0.407281	0.439081		Mitochondria
GLNA_MOUSE	Glutamine synthetase OS=Mus musculus OX=10090 GN=Glul PE=1 SV=6	Glul	3.98992	1.90374	1.07101	2.65565	2.40508		Mitochondria
GNAZ_MOUSE	Guanine nucleotide-binding protein G(z) subunit alpha OS=Mus musculus OX=10090 GN=Gnaz PE=1 SV=4	Gnaz	0.278005	0.100884	0.265635	0.154674	0.1998		Membrane
TMED2_MOUSE	Transmembrane emp24 domain-containing protein 2 OS=Mus musculus OX=10090 GN=Tmed2 PE=1 SV=1	Tmed2	0.213944	0.0265722	0.236262	0	0.158926		Golgi
DCE2_MOUSE	Glutamate decarboxylase 2 OS=Mus musculus OX=10090 GN=Gad2 PE=1 SV=1	Gad2	0.135327	0.074079	0.100514	0	0.103307		Golgi
PYGB_MOUSE;PYGL_MOUSE	Glycogen phosphorylase, brain form OS=Mus musculus OX=10090 GN=Pygb PE=1 SV=3	Pygb	0.284581	0.0978249	0.202827	0	0.195078		Cytosol
AATC_MOUSE	Aspartate aminotransferase, cytoplasmic OS=Mus musculus OX=10090 GN=Got1 PE=1 SV=3	Got1	0.746926	0.699257	0.460308	0.349225	0.563929		golgi
PFKAM_MOUSE	ATP-dependent 6-phosphofructokinase, muscle type OS=Mus musculus OX=10090 GN=Pfkm PE=1 SV=3	Pfkm	0.333838	0.159527	0.0609223	0	0.184762		Cytosol
SEPT6_MOUSE	Septin-6 OS=Mus musculus OX=10090 GN=Septin6 PE=1 SV=4	Septin6	0.318286	0.131407	0.0876591	0	0.179117		Cytoskeleton
TMEDA_MOUSE	Transmembrane emp24 domain-containing protein 10 OS=Mus musculus OX=10090 GN=Tmed10 PE=1 SV=1	Tmed10	0.102005	0.113522	0.313953	0	0.176493		ER
DHB12_MOUSE	Very-long-chain 3-oxoacyl-CoA reductase OS=Mus musculus OX=10090 GN=Hsd17b12 PE=1 SV=1	Hsd17b12	0.102669	0.044445	0.0860004	0.0813006	0.0786038		Mitochondria
DHB4_MOUSE	Peroxisomal multifunctional enzyme type 2 OS=Mus musculus OX=10090 GN=Hsd17b4 PE=1 SV=3	Hsd17b4	0.0621166	0.0444625	0.082735	0	0.0631047		Mitochondria
PROF2_MOUSE	Profilin-2 OS=Mus musculus OX=10090 GN=Pfn2 PE=1 SV=3	Pfn2	0.252298	0.15029	0.0613439	0	0.154644		Cytoskeleton
CADM3_MOUSE	Cell adhesion molecule 3 OS=Mus musculus OX=10090 GN=Cadm3 PE=1 SV=1	Cadm3	0.264913	0.0636635	0.132076	0	0.153551		Membrane
CNGA1_MOUSE;CNGA3_MOUSE	cGMP-gated cation channel alpha-1 OS=Mus musculus OX=10090 GN=Cnga1 PE=2 SV=2	Cnga1	0.221777	0.187144	0.0496602	0	0.15286		Membrane
OST48_MOUSE	Dolichyl-diphosphooligosaccharide--protein glycosyltransferase 48 kDa subunit OS=Mus musculus OX=10090 GN=Ddost PE=1 SV=2	Ddost	0.0715469	0.1479	0.231997	0	0.150482		ER
LRC59_MOUSE	Leucine-rich repeat-containing protein 59 OS=Mus musculus OX=10090 GN=Lrrc59 PE=1 SV=1	Lrrc59	0.300253	0.184252	0.211363	0.357763	0.263408		ER
HUMMR_MOUSE	Protein MGARP OS=Mus musculus OX=10090 GN=Mgarp PE=1 SV=1	Mgarp	2.13727	1.98759	0.333727	0.525714	1.24608		Mitochondria
CDC42_MOUSE	Cell division control protein 42 homolog OS=Mus musculus OX=10090 GN=Cdc42 PE=1 SV=2	Cdc42	0.169614	0.206943	0.0313984	0	0.135985		Cytoskeleton
MICU1_MOUSE	Calcium uptake protein 1, mitochondrial OS=Mus musculus OX=10090 GN=Micu1 PE=1 SV=1	Micu1	0.05403	0.0267995	0.0172809	0	0.0327035		Mitochondria
NDUAC_MOUSE	NADH dehydrogenase [ubiquinone] 1 alpha subcomplex subunit 12 OS=Mus musculus OX=10090 GN=Ndufa12 PE=1 SV=2	Ndufa12	0.0945218	0.0957367	0.119313	0	0.10319		Mitochondria
NDUAD_MOUSE	NADH dehydrogenase [ubiquinone] 1 alpha subcomplex subunit 13 OS=Mus musculus OX=10090 GN=Ndufa13 PE=1 SV=3	Ndufa13	0.0688353	0.169537	0.102043	0	0.113472		Mitochondria
NPTN_MOUSE	Neuroplastin OS=Mus musculus OX=10090 GN=Nptn PE=1 SV=3	Nptn	0.549564	0.24811	0.201705	0.283549	0.320732		Membrane
PFKAL_MOUSE;PFKAP_MOUSE	ATP-dependent 6-phosphofructokinase, liver type OS=Mus musculus OX=10090 GN=Pfkl PE=1 SV=4	Pfkl	0.18654	0.0672774	0.0832007	0.194874	0.132973		Membrane
PPIA_MOUSE	Peptidyl-prolyl cis-trans isomerase A OS=Mus musculus OX=10090 GN=Ppia PE=1 SV=2	Ppia	0.244705	0.759202	0.199988	0.0281155	0.308003		Cytosol
PPIB_MOUSE	Peptidyl-prolyl cis-trans isomerase B OS=Mus musculus OX=10090 GN=Ppib PE=1 SV=2	Ppib	0.12103	0.0950805	0.0877919	0.134884	0.109697		ER
NCAM2_MOUSE	Neural cell adhesion molecule 2 OS=Mus musculus OX=10090 GN=Ncam2 PE=1 SV=1	Ncam2	0.19507	0.0945125	0.0389648	0	0.109516		Membrane
RB11B_MOUSE;RB11A_MOUSE;RAB25_MOUSE	Ras-related protein Rab-11B OS=Mus musculus OX=10090 GN=Rab11b PE=1 SV=3	Rab11b	0.307174	0.0676746	0.318502	0.318008	0.25284		Endosome
RAB14_MOUSE	Ras-related protein Rab-14 OS=Mus musculus OX=10090 GN=Rab14 PE=1 SV=3	Rab14	0.78899	0.0169834	0.297774	0.444294	0.38701		Endosome
RAB3C_MOUSE	Ras-related protein Rab-3C OS=Mus musculus OX=10090 GN=Rab3c PE=1 SV=1	Rab3c	0.31469	0.0868358	0.243202	0.568611	0.303335		Cytosol
RAB6B_MOUSE;RAB6A_MOUSE	Ras-related protein Rab-6B OS=Mus musculus OX=10090 GN=Rab6b PE=1 SV=1	Rab6b	0.135081	0.0348239	0.103162	0.153957	0.106756		Golgi
KCC2B_MOUSE;KCC2G_MOUSE	Calcium/calmodulin-dependent protein kinase type II subunit beta OS=Mus musculus OX=10090 GN=Camk2b PE=1 SV=2	Camk2b	0.198301	0.0717623	0.0417801	0	0.103948		Cytoskeleton
RHOA_MOUSE;RHOC_MOUSE	Transforming protein RhoA OS=Mus musculus OX=10090 GN=Rhoa PE=1 SV=1	Rhoa	0.0714666	0.0603587	0.0478567	0.0481201	0.0569505		Cytosol
MIRO1_MOUSE	Mitochondrial Rho GTPase 1 OS=Mus musculus OX=10090 GN=Rhot1 PE=1 SV=1	Rhot1	0.0809368	0.0548173	0.111376	0.144301	0.0978576		Mitochondria
RL3_MOUSE	60S ribosomal protein L3 OS=Mus musculus OX=10090 GN=Rpl3 PE=1 SV=3	Rpl3	0.11044	0.0799964	0.0978066	0	0.0960811		Nucleus
RL7_MOUSE	60S ribosomal protein L7 OS=Mus musculus OX=10090 GN=Rpl7 PE=1 SV=2	Rpl7	0.23676	0.0359591	0.046514	0.112511	0.107936		Cytosol
LYRIC_MOUSE	Protein LYRIC OS=Mus musculus OX=10090 GN=Mtdh PE=1 SV=1	Mtdh	0.145473	0.0240154	0.115739	0	0.095076		ER
ADDA_MOUSE	Alpha-adducin OS=Mus musculus OX=10090 GN=Add1 PE=1 SV=2	Add1	0.0448659	0.13441	0.104664	0	0.0946466		Membrane
SAC1_MOUSE	Phosphatidylinositide phosphatase SAC1 OS=Mus musculus OX=10090 GN=Sacm1l PE=1 SV=1	Sacm1l	0.211153	0.070063	0.0790734	0.0821579	0.110612		ER
IQEC3_MOUSE	IQ motif and SEC7 domain-containing protein 3 OS=Mus musculus OX=10090 GN=Iqsec3 PE=1 SV=1	Iqsec3	0.161393	0.0821018	0.0328055	0	0.0921002		Cytosol
RL13_MOUSE	60S ribosomal protein L13 OS=Mus musculus OX=10090 GN=Rpl13 PE=1 SV=3	Rpl13	0.044726	0.0605299	0.166613	0	0.090623		Cytosol
SCAM1_MOUSE	Secretory carrier-associated membrane protein 1 OS=Mus musculus OX=10090 GN=Scamp1 PE=1 SV=1	Scamp1	0.143105	0.0659867	0.19544	0.124358	0.132222		Golgi
SEP11_MOUSE	Septin-11 OS=Mus musculus OX=10090 GN=Septin11 PE=1 SV=4	Septin11	0.348086	0.277086	0.0220102	0.101084	0.187067		Cytoskeleton
CAMKV_MOUSE	CaM kinase-like vesicle-associated protein OS=Mus musculus OX=10090 GN=Camkv PE=1 SV=2	Camkv	0.153085	0.0682017	0.0383693	0	0.0865519		Membrane
GTR3_MOUSE	Solute carrier family 2, facilitated glucose transporter member 3 OS=Mus musculus OX=10090 GN=Slc2a3 PE=1 SV=1	Slc2a3	0.22832	0.101789	0.113749	0.148433	0.148073		Membrane
KAP2_MOUSE	cAMP-dependent protein kinase type II-alpha regulatory subunit OS=Mus musculus OX=10090 GN=Prkar2a PE=1 SV=2	Prkar2a	0.0722032	0.0862761	0.0841803	0	0.0808865		Membrane
SV2A_MOUSE	Synaptic vesicle glycoprotein 2A OS=Mus musculus OX=10090 GN=Sv2a PE=1 SV=1	Sv2a	1.61697	0.864014	0.735841	1.81046	1.25682		Cytosol
SYPH_MOUSE	Synaptophysin OS=Mus musculus OX=10090 GN=Syp PE=1 SV=2	Syp	1.0441	1.47774	0.616193	0.399484	0.884381		Membrane
NEGR1_MOUSE	Neuronal growth regulator 1 OS=Mus musculus OX=10090 GN=Negr1 PE=1 SV=1	Negr1	0.0600193	0.0659433	0.103817	0	0.0765932		membrane
RL7A_MOUSE	60S ribosomal protein L7a OS=Mus musculus OX=10090 GN=Rpl7a PE=1 SV=2	Rpl7a	0.102736	0.0507184	0.0656977	0	0.0730506		Cytosol
MYH10_MOUSE	Myosin-10 OS=Mus musculus OX=10090 GN=Myh10 PE=1 SV=2	Myh10	0.0700323	0.0883821	0.0553705	0	0.0712616		Cytoskeleton
SYT1_MOUSE	Synaptotagmin-1 OS=Mus musculus OX=10090 GN=Syt1 PE=1 SV=1	Syt1	6.84787	5.51295	1.09915	4.06491	4.38122		Membrane
RL15_MOUSE	60S ribosomal protein L15 OS=Mus musculus OX=10090 GN=Rpl15 PE=1 SV=4	Rpl15	0.134948	0.0216726	0.0513672	0	0.0693293		Cytosol
AL1A1_MOUSE;AL1A7_MOUSE	Retinal dehydrogenase 1 OS=Mus musculus OX=10090 GN=Aldh1a1 PE=1 SV=5	Aldh1a1	0.0152263	0.0528264	0.13283	0	0.0669608		Cytosol
RAB18_MOUSE	Ras-related protein Rab-18 OS=Mus musculus OX=10090 GN=Rab18 PE=1 SV=2	Rab18	0.137387	0.0215937	0.0401941	0	0.0663918		ER
TOM40_MOUSE	Mitochondrial import receptor subunit TOM40 homolog OS=Mus musculus OX=10090 GN=Tomm40 PE=1 SV=3	Tomm40	0.0527848	0.174747	0.0785484	0	0.102027		Mitochondria
TPIS_MOUSE	Triosephosphate isomerase OS=Mus musculus OX=10090 GN=Tpi1 PE=1 SV=4	Tpi1	0.968731	0.695729	0.750324	0.304515	0.679825		Membrane
TCPB_MOUSE	T-complex protein 1 subunit beta OS=Mus musculus OX=10090 GN=Cct2 PE=1 SV=4	Cct2	0.0474886	0.0933669	0.0331204	0	0.057992		Membrane
NCEH1_MOUSE	Neutral cholesterol ester hydrolase 1 OS=Mus musculus OX=10090 GN=Nceh1 PE=1 SV=1	Nceh1	0.0410501	0.0539825	0.0787639	0	0.0579322		Membrane
TBB5_MOUSE	Tubulin beta-5 chain OS=Mus musculus OX=10090 GN=Tubb5 PE=1 SV=1	Tubb5	3.23507	1.15342	0.982176	1.1843	1.63874		Cytoskeleton
UBA1_MOUSE;UBA1Y_MOUSE	Ubiquitin-like modifier-activating enzyme 1 OS=Mus musculus OX=10090 GN=Uba1 PE=1 SV=1	Uba1	0.181673	0.0623472	0.196339	0.0836951	0.131014		Nucleus
VAMP2_MOUSE	Vesicle-associated membrane protein 2 OS=Mus musculus OX=10090 GN=Vamp2 PE=1 SV=2	Vamp2	0.49911	0.0800862	0.218247	0.259549	0.264248		Membrane
PSA_MOUSE	Puromycin-sensitive aminopeptidase OS=Mus musculus OX=10090 GN=Npepps PE=1 SV=2	Npepps	0.0502274	0.0391632	0.0529275	0	0.0474394		Cytosol
NB5R1_MOUSE	NADH-cytochrome b5 reductase 1 OS=Mus musculus OX=10090 GN=Cyb5r1 PE=1 SV=1	Cyb5r1	0.0468696	0.0370778	0.0512368	0	0.0450614		Membrane
VWA8_MOUSE	von Willebrand factor A domain-containing protein 8 OS=Mus musculus OX=10090 GN=Vwa8 PE=1 SV=2	Vwa8	0.0335051	0.0332739	0.17904	0	0.0819398		Mitochondria
CAZA2_MOUSE	F-actin-capping protein subunit alpha-2 OS=Mus musculus OX=10090 GN=Capza2 PE=1 SV=3	Capza2	0.035599	0.0358359	0.0365285	0	0.0359878		Cytosol
VAT1L_MOUSE	Synaptic vesicle membrane protein VAT-1 homolog-like OS=Mus musculus OX=10090 GN=Vat1l PE=1 SV=2	Vat1l	0.0392975	0.0491176	0.0184281	0	0.0356144		Membrane
1433Z_MOUSE;1433B_MOUSE	14-3-3 protein zeta/delta OS=Mus musculus OX=10090 GN=Ywhaz PE=1 SV=1	Ywhaz	0.320184	0.582163	0.247504	0.133395	0.320812		Membrane
ABD12_MOUSE	Lysophosphatidylserine lipase ABHD12 OS=Mus musculus OX=10090 GN=Abhd12 PE=1 SV=2	Abhd12	0.0415041	0.0274505	0.0216955	0	0.0302167		ER
ARRS_MOUSE	S-arrestin OS=Mus musculus OX=10090 GN=Sag PE=1 SV=1	Sag	10.4904	1.99669	12.9237	0	8.47025		Cytosol
OPSD_MOUSE	Rhodopsin OS=Mus musculus OX=10090 GN=Rho PE=1 SV=2	Rho	10.6833	2.07317	9.88973	0	7.54874		Cytosol
SYYM_MOUSE	Tyrosine--tRNA ligase, mitochondrial OS=Mus musculus OX=10090 GN=Yars2 PE=1 SV=2	Yars2	0.0298793	0.0597563	0.0164374	0	0.0353577		Mitochondria
VPS35_MOUSE	Vacuolar protein sorting-associated protein 35 OS=Mus musculus OX=10090 GN=Vps35 PE=1 SV=1	Vps35	0.0573053	0.0773922	0.112076	0.062996	0.0774424		Endosome
SRSF2_MOUSE	Serine/arginine-rich splicing factor 2 OS=Mus musculus OX=10090 GN=Srsf2 PE=1 SV=4	Srsf2	0.02727	0.134376	0.465589	0	0.209078		Nucleus
NAC1_MOUSE	Sodium/calcium exchanger 1 OS=Mus musculus OX=10090 GN=Slc8a1 PE=1 SV=1	Slc8a1	0.0599373	0.118887	0.0478716	0	0.0755654		membrane
SEPT5_MOUSE	Septin-5 OS=Mus musculus OX=10090 GN=Septin5 PE=1 SV=2	Septin5	0.0589804	0.151427	0.105654	0.00751907	0.0808951		Cytoskeleton
RLBP1_MOUSE	Retinaldehyde-binding protein 1 OS=Mus musculus OX=10090 GN=Rlbp1 PE=1 SV=3	Rlbp1	0.3284	0.697271	0.17007	0.677397	0.468285		Cytosol
PGM1_MOUSE	Phosphoglucomutase-1 OS=Mus musculus OX=10090 GN=Pgm1 PE=1 SV=4	Pgm1	0.0220144	0.0331613	0.0381168	0	0.0310975		Cytosol
PACN1_MOUSE	Protein kinase C and casein kinase substrate in neurons protein 1 OS=Mus musculus OX=10090 GN=Pacsin1 PE=1 SV=1	Pacsin1	0.45008	0.501287	0.149187	0	0.366852		Cytosol
NOMO1_MOUSE	Nodal modulator 1 OS=Mus musculus OX=10090 GN=Nomo1 PE=1 SV=1	Nomo1	0.215525	0.0167446	0.0869359	0.0640034	0.0958022		ER
AMRP_MOUSE	Alpha-2-macroglobulin receptor-associated protein OS=Mus musculus OX=10090 GN=Lrpap1 PE=1 SV=1	Lrpap1	0.213067	0.0222234	0.0442791	0	0.0931899		ER
K0513_MOUSE	Uncharacterized protein KIAA0513 OS=Mus musculus OX=10090 GN=Kiaa0513 PE=1 SV=1	Kiaa0513	0.292871	0.224901	0.291341	0	0.269704		Cytosol
HXK2_MOUSE	Hexokinase-2 OS=Mus musculus OX=10090 GN=Hk2 PE=1 SV=1	Hk2	0.256635	0.101215	0.0411627	0	0.133004		Mitochondria
GEPH_MOUSE	Gephyrin OS=Mus musculus OX=10090 GN=Gphn PE=1 SV=2	Gphn	0.275582	0.229711	0.352586	0.224956	0.270709		Cytoskeleton
DPYL4_MOUSE	Dihydropyrimidinase-related protein 4 OS=Mus musculus OX=10090 GN=Dpysl4 PE=1 SV=1	Dpysl4	0.335384	0.265007	0.227468	0.156028	0.245972		Cytosol
DPP6_MOUSE	Dipeptidyl aminopeptidase-like protein 6 OS=Mus musculus OX=10090 GN=Dpp6 PE=1 SV=1	Dpp6	0.0725804	0.0819396	0.23765	0	0.130723		Membrane
AUXI_MOUSE;GAK_MOUSE	Putative tyrosine-protein phosphatase auxilin OS=Mus musculus OX=10090 GN=Dnajc6 PE=1 SV=2	Dnajc6	0.0954129	0.0432069	0.0325168	0	0.0570456		Membrane
CRYM_MOUSE	Ketimine reductase mu-crystallin OS=Mus musculus OX=10090 GN=Crym PE=1 SV=1	Crym	0.0550679	0.0640497	0.119969	0	0.0796955		Membrane
COF1_MOUSE;COF2_MOUSE	Cofilin-1 OS=Mus musculus OX=10090 GN=Cfl1 PE=1 SV=3	Cfl1	0.0432227	0.222689	0.169401	0.00640677	0.11043		Nucleus
ARF5_MOUSE	ADP-ribosylation factor 5 OS=Mus musculus OX=10090 GN=Arf5 PE=1 SV=2	Arf5	0.0587158	0.0282346	0.065773	0	0.0509078		Golgi
PLCC_MOUSE	1-acyl-sn-glycerol-3-phosphate acyltransferase gamma OS=Mus musculus OX=10090 GN=Agpat3 PE=1 SV=2	Agpat3	0.0885449	0.0851341	0.235854	0	0.136511		ER
1433G_MOUSE	14-3-3 protein gamma OS=Mus musculus OX=10090 GN=Ywhag PE=1 SV=2	Ywhag	0.253202	0.149603	0.0819048	0	0.16157		Membrane
UGGG1_MOUSE	UDP-glucose:glycoprotein glucosyltransferase 1 OS=Mus musculus OX=10090 GN=Uggt1 PE=1 SV=4	Uggt1	0.0643705	0.0423414	0.0282901	0	0.0450006		ER
TMX1_MOUSE	Thioredoxin-related transmembrane protein 1 OS=Mus musculus OX=10090 GN=Tmx1 PE=1 SV=1	Tmx1	0.0994981	0.0993397	0.046325	0.089152	0.0835787		ER
TIM50_MOUSE	Mitochondrial import inner membrane translocase subunit TIM50 OS=Mus musculus OX=10090 GN=Timm50 PE=1 SV=1	Timm50	0.0647323	0.0456155	0.0450068	0	0.0517849		Mitochondria
SV2B_MOUSE	Synaptic vesicle glycoprotein 2B OS=Mus musculus OX=10090 GN=Sv2b PE=1 SV=1	Sv2b	0.116406	0.0639557	0.107627	0	0.0959959		Membrane
STX3_MOUSE	Syntaxin-3 OS=Mus musculus OX=10090 GN=Stx3 PE=1 SV=1	Stx3	1.2466	0.0997379	0.540878	1.34298	0.807548		Membrane
F10A1_MOUSE	Hsc70-interacting protein OS=Mus musculus OX=10090 GN=St13 PE=1 SV=1	St13	0.13797	0.102243	0.0240362	0	0.0880829		Cytosol
SRSF4_MOUSE;SRSF5_MOUSE	Serine/arginine-rich splicing factor 4 OS=Mus musculus OX=10090 GN=Srsf4 PE=2 SV=1	Srsf4	0.113743	0.171181	0.23202	0	0.172315		Nucleus
AP180_MOUSE;PICAL_MOUSE	Clathrin coat assembly protein AP180 OS=Mus musculus OX=10090 GN=Snap91 PE=1 SV=1	Snap91	0.514731	0.918634	0.495812	0.439241	0.592105		Membrane
SC6A9_MOUSE	Sodium- and chloride-dependent glycine transporter 1 OS=Mus musculus OX=10090 GN=Slc6a9 PE=1 SV=3	Slc6a9	1.50377	0.108207	0.207915	0	0.60663		Membrane
S4A10_MOUSE;S4A8_MOUSE	Sodium-driven chloride bicarbonate exchanger OS=Mus musculus OX=10090 GN=Slc4a10 PE=1 SV=2	Slc4a10	0.106213	0.0391713	0.129416	0.094011	0.0922027		Membrane
VIAAT_MOUSE	Vesicular inhibitory amino acid transporter OS=Mus musculus OX=10090 GN=Slc32a1 PE=1 SV=3	Slc32a1	2.05462	0.837546	0.405264	0.373423	0.917714		Membrane
GTR1_MOUSE	Solute carrier family 2, facilitated glucose transporter member 1 OS=Mus musculus OX=10090 GN=Slc2a1 PE=1 SV=4	Slc2a1	1.67902	0.246936	1.60965	0	1.17854		Membrane
SC22B_MOUSE	Vesicle-trafficking protein SEC22b OS=Mus musculus OX=10090 GN=Sec22b PE=1 SV=3	Sec22b	0.0289372	0.0274462	0.0660322	0	0.0408052		ER
SDHB_MOUSE	Succinate dehydrogenase [ubiquinone] iron-sulfur subunit, mitochondrial OS=Mus musculus OX=10090 GN=Sdhb PE=1 SV=1	Sdhb	0.0391688	0.068094	0.133024	0	0.0800957		Mitochondria
RL27_MOUSE	60S ribosomal protein L27 OS=Mus musculus OX=10090 GN=Rpl27 PE=1 SV=2	Rpl27	0.0483144	0.0182041	0.0454152	0	0.0373112		ER
RP3A_MOUSE	Rabphilin-3A OS=Mus musculus OX=10090 GN=Rph3a PE=1 SV=2	Rph3a	0.343677	0.307697	0.209702	0.130608	0.247921		Membrane
ROM1_MOUSE	Rod outer segment membrane protein 1 OS=Mus musculus OX=10090 GN=Rom1 PE=1 SV=1	Rom1	1.04427	0.23798	0.208981	0	0.497079		Membrane
MIRO2_MOUSE;GEM_MOUSE	Mitochondrial Rho GTPase 2 OS=Mus musculus OX=10090 GN=Rhot2 PE=1 SV=1	Rhot2	0.0722204	0.144532	0.0337977	0	0.0835165		Mitochondria
RDH5_MOUSE	Retinol dehydrogenase 5 OS=Mus musculus OX=10090 GN=Rdh5 PE=1 SV=1	Rdh5	0.12468	0.0158437	0.356294	0	0.165606		ER
RDH12_MOUSE	Retinol dehydrogenase 12 OS=Mus musculus OX=10090 GN=Rdh12 PE=2 SV=1	Rdh12	0.416922	0.100022	0.323477	0	0.28014		Cytosol
RET3_MOUSE	Retinol-binding protein 3 OS=Mus musculus OX=10090 GN=Rbp3 PE=2 SV=3	Rbp3	0.0467063	0.0575469	0.173698	0	0.0926503		Secreted
PRPH2_MOUSE	Peripherin-2 OS=Mus musculus OX=10090 GN=Prph2 PE=1 SV=1	Prph2	0.811354	0.236103	0.204457	0	0.417305		Membrane
KAP3_MOUSE	cAMP-dependent protein kinase type II-beta regulatory subunit OS=Mus musculus OX=10090 GN=Prkar2b PE=1 SV=3	Prkar2b	0.0531376	0.0692833	0.0529192	0	0.0584467		Membrane
PP2AA_MOUSE	Serine/threonine-protein phosphatase 2A catalytic subunit alpha isoform OS=Mus musculus OX=10090 GN=Ppp2ca PE=1 SV=1	Ppp2ca	0.0659114	0.036588	0.0591603	0	0.0538866		Nucleus
PGAM1_MOUSE;PGAM2_MOUSE	Phosphoglycerate mutase 1 OS=Mus musculus OX=10090 GN=Pgam1 PE=1 SV=3	Pgam1	0.182768	0.446456	0.160083	0	0.263103		Membrane
PDXK_MOUSE	Pyridoxal kinase OS=Mus musculus OX=10090 GN=Pdxk PE=1 SV=1	Pdxk	0.293977	0.217792	0.146324	0.111016	0.192277		Cytosol
OXR1_MOUSE	Oxidation resistance protein 1 OS=Mus musculus OX=10090 GN=Oxr1 PE=1 SV=3	Oxr1	0.108802	0.0227478	0.0453954	0	0.0589818		Mitochondria
NRX3A_MOUSE;NRX3B_MOUSE	Neurexin-3 OS=Mus musculus OX=10090 GN=Nrxn3 PE=1 SV=2	Nrxn3	0.105365	0.107437	0.0480846	0	0.0869622		Membrane
NCLN_MOUSE	Nicalin OS=Mus musculus OX=10090 GN=Ncln PE=1 SV=2	Ncln	0.101139	0.00636032	0.0374344	0	0.0483114		ER
MYO5A_MOUSE;MYO5B_MOUSE	Unconventional myosin-Va OS=Mus musculus OX=10090 GN=Myo5a PE=1 SV=2	Myo5a	0.23524	0.0768504	0.122322	0.014033	0.112111		Cytoskeleton
MPP2_MOUSE	MAGUK p55 subfamily member 2 OS=Mus musculus OX=10090 GN=Mpp2 PE=1 SV=1	Mpp2	1.23955	0.711419	0.619377	1.19887	0.942304		Cytoskeleton
LMAN1_MOUSE	Protein ERGIC-53 OS=Mus musculus OX=10090 GN=Lman1 PE=1 SV=1	Lman1	0.0430491	0.0495318	0.0472619	0	0.0466143		ER
KTN1_MOUSE	Kinectin OS=Mus musculus OX=10090 GN=Ktn1 PE=1 SV=1	Ktn1	0.110431	0.0204729	0.0842415	0	0.071715		ER
HSP74_MOUSE	Heat shock 70 kDa protein 4 OS=Mus musculus OX=10090 GN=Hspa4 PE=1 SV=1	Hspa4	0.164363	0.110761	0.284988	0.0723923	0.158126		Cytosol
HIBCH_MOUSE	3-hydroxyisobutyryl-CoA hydrolase, mitochondrial OS=Mus musculus OX=10090 GN=Hibch PE=1 SV=1	Hibch	0.0371162	0.100714	0.0309269	0	0.0562522		Mitochondria
GCYB1_MOUSE	Guanylate cyclase soluble subunit beta-1 OS=Mus musculus OX=10090 GN=Gucy1b1 PE=1 SV=1	Gucy1b1	0.0664241	0.065388	0.0201623	0.0242483	0.0440557		Cytosol
GNAT1_MOUSE	Guanine nucleotide-binding protein G(t) subunit alpha-1 OS=Mus musculus OX=10090 GN=Gnat1 PE=1 SV=3	Gnat1	0.232124	0.207276	0.319483	0.391212	0.287524		Membrane
EFGM_MOUSE	Elongation factor G, mitochondrial OS=Mus musculus OX=10090 GN=Gfm1 PE=1 SV=1	Gfm1	0.165832	0.0411182	0.111151	0.0295967	0.0869246		Mitochondria
DCE1_MOUSE	Glutamate decarboxylase 1 OS=Mus musculus OX=10090 GN=Gad1 PE=1 SV=2	Gad1	0.0810526	0.0955889	0.150416	0	0.109019		Cytosol
41_MOUSE	Protein 4.1 OS=Mus musculus OX=10090 GN=Epb41 PE=1 SV=2	Epb41	0.530416	0.160007	0.187242	0.397025	0.318672		Nucleus
EMC1_MOUSE	ER membrane protein complex subunit 1 OS=Mus musculus OX=10090 GN=Emc1 PE=1 SV=1	Emc1	0.0189837	0.0372633	0.0304979	0	0.028915		ER
EF1A2_MOUSE	Elongation factor 1-alpha 2 OS=Mus musculus OX=10090 GN=Eef1a2 PE=1 SV=1	Eef1a2	0.768043	0.598301	0.246754	0.985163	0.649565		Nucleus
DNM1L_MOUSE	Dynamin-1-like protein OS=Mus musculus OX=10090 GN=Dnm1l PE=1 SV=2	Dnm1l	0.0184588	0.13755	0.166142	0	0.107384		Golgi
DDAH1_MOUSE	N(G),N(G)-dimethylarginine dimethylaminohydrolase 1 OS=Mus musculus OX=10090 GN=Ddah1 PE=1 SV=3	Ddah1	0.139764	0.298626	0.0725894	0.0189658	0.132486		Mitochondria
CLPB_MOUSE	Caseinolytic peptidase B protein homolog OS=Mus musculus OX=10090 GN=Clpb PE=1 SV=1	Clpb	0.0860694	0.0546351	0.0712865	0	0.0706637		Mitochondria
CLAP2_MOUSE;CLAP1_MOUSE	CLIP-associating protein 2 OS=Mus musculus OX=10090 GN=Clasp2 PE=1 SV=1	Clasp2	0.0213999	0.0113881	0.0106814	0	0.0144898		Cytoskeleton
CAND1_MOUSE	Cullin-associated NEDD8-dissociated protein 1 OS=Mus musculus OX=10090 GN=Cand1 PE=1 SV=2	Cand1	0.0325984	0.0652877	0.0909075	0.0901477	0.0697353		Nucleus
KCC2D_MOUSE;KCC2A_MOUSE	Calcium/calmodulin-dependent protein kinase type II subunit delta OS=Mus musculus OX=10090 GN=Camk2d PE=1 SV=1	Camk2d	0.418087	0.0524078	0.134443	0.0384574	0.160849		Membrane
CAPS1_MOUSE;CAPS2_MOUSE	Calcium-dependent secretion activator 1 OS=Mus musculus OX=10090 GN=Cadps PE=1 SV=3	Cadps	0.376855	0.144847	0.293314	0.109949	0.231241		Membrane
C2C2L_MOUSE	Phospholipid transfer protein C2CD2L OS=Mus musculus OX=10090 GN=C2cd2l PE=1 SV=3	C2cd2l	0.164477	0.0371841	0.0503497	0.132647	0.0961645		ER
BSN_MOUSE	Protein bassoon OS=Mus musculus OX=10090 GN=Bsn PE=1 SV=4	Bsn	0.0178494	0.0139297	0.0151948	0	0.015658		Cytoskeleton
VATD_MOUSE	V-type proton ATPase subunit D OS=Mus musculus OX=10090 GN=Atp6v1d PE=1 SV=1	Atp6v1d	0.115967	0.032818	0.0348172	0	0.0612009		Membrane
VATC1_MOUSE	V-type proton ATPase subunit C 1 OS=Mus musculus OX=10090 GN=Atp6v1c1 PE=1 SV=4	Atp6v1c1	0.296781	0.215167	0.205129	0.124893	0.210493		Membrane
VA0D1_MOUSE	V-type proton ATPase subunit d 1 OS=Mus musculus OX=10090 GN=Atp6v0d1 PE=1 SV=2	Atp6v0d1	0.143561	0.163491	0.0973209	0	0.134791		Membrane
ATP5H_MOUSE	ATP synthase subunit d, mitochondrial OS=Mus musculus OX=10090 GN=Atp5pd PE=1 SV=3	Atp5pd	0.0689485	0.87645	0.0497855	0	0.331728		Mitochondria
RHG01_MOUSE	Rho GTPase-activating protein 1 OS=Mus musculus OX=10090 GN=Arhgap1 PE=1 SV=1	Arhgap1	0.0330594	0.0885902	0.154965	0.0747542	0.0878423		Membrane
AP2M1_MOUSE	AP-2 complex subunit mu OS=Mus musculus OX=10090 GN=Ap2m1 PE=1 SV=1	Ap2m1	0.215151	0.134831	0.124176	0.0919777	0.141534		Membrane
AMPH_MOUSE	Amphiphysin OS=Mus musculus OX=10090 GN=Amph PE=1 SV=1	Amph	0.0652212	0.253693	0.0262696	0	0.115061		Cytoskeleton
ABCA4_MOUSE	Retinal-specific phospholipid-transporting ATPase ABCA4 OS=Mus musculus OX=10090 GN=Abca4 PE=2 SV=1	Abca4	0.190968	0.0310869	0.0401903	0	0.0874152		ER
